# Tubulin glycylation regulates microtubule-protein interactions that are key for ciliary stability and trafficking

**DOI:** 10.64898/2026.03.26.714406

**Authors:** Sanjana Mullick, Chaya Suresh Kumar, Sucheta Dey, Prajwal B Koushik, Rayees Ganie, Susobhan Mahanty, Minhajuddin Sirajuddin, Sudarshan Gadadhar

**Affiliations:** Institute for Stem Cell Science and Regenerative Medicine (iBRIC-inStem), GKVK Campus, Bellary Road, Bangalore - 560065, Karnataka, India; Regional Centre for Biotechnology (RCB), NCR Biotech Science Cluster, 3rd Milestone, Faridabad-Gurugram Expressway, Faridabad, 121001, Haryana (NCR Delhi), India; Manipal Academy of Higher Education University, Karnataka, 576104, India

**Keywords:** tubulin glycylation, tubulin posttranslational modifications, molecular motors, microtubule-associated proteins, kinesin, cilia

## Abstract

Tubulin glycylation, a cilia-specific posttranslational modification is emerging as a potentially key regulator of ciliary axonemal microtubules. However, insights into the functional consequences of glycylation have remained limited. Here, using *in vitro* reconstitution assays with unmodified or custom-glycylated tubulin, we provide a systematic mechanistic analysis of glycylation-dependent regulation of motors and microtubule-associated proteins. Our studies highlight that glycylation selectively enhances ciliary kinesin-2 motility while reducing kinesin-1 activity, suggesting a role in promoting efficient intraflagellar transport along axonemal microtubules. Moreover, glycylation protects microtubules from decay by suppressing the activities of the depolymerase MCAK and severing enzyme spastin, thereby enhancing stability. Notably, this regulation is dependent on the proportion of glycylation on the microtubule surface, coupled with concomitant reduction of glutamylation. Thus, by generating microtubule surfaces with distinct biochemical states, we establish that combinatorial modification patterns define functional microtubule properties especially in cilia. Together, our findings provide the first comprehensive mechanistic framework for tubulin glycylation in regulating molecular motors and MAPs in cilia, establishing glycylation as a key determinant of motor selectivity and microtubule stability within the axoneme.
