## Supplementary Table S1 for "Tubulin glycylation regulates microtubule-protein interactions that are key for ciliary stability and trafficking"

### Sheet: MT gliding velocities on K560
	Tabulations corresponding to Fig. 1B and Fig. S2A
	Table S1: Microtubule gliding velocity on kinesin-1 (K560-GFP)
	Experiment - 01				Experiment - 02				Experiment - 03
	Brain Tubulin	Unmodified tubulin	Glycylated tubulin		Brain Tubulin	Unmodified tubulin	Glycylated tubulin		Brain Tubulin	Unmodified tubulin	Glycylated tubulin
	velocity (nm s-1)				velocity (nm s-1)				velocity (nm s-1)
	224.18	152.911	199.71		154.678	180.851	38.008		246.6	165.528	104.056
	192.496	321.673	104.045		136.18	281.799	41.873		215.976	269.711	126.872
	181.775	118.862	153.899		71.015	184.949	41.584		175.693	156.973	135.976
	111.701	184.927	99.627		328.457	171.837	53.009		195.76	215.976	98.534
	124.404	250.978	33.045		207.275	115.54	72.824		213.918	269.868	69.224
	150.531	184.066	135.241		129.425	328.153	39.881		237.109	263.34	126.983
	108.905	106.981	49.022		171.113	288.33	82.83		159.883	259.741	49.22
	107.179	155.983	74.125		138.377	312.441	79.695		230.597	214.588	157.096
	118.358	257.216	65.541		318.263	472.264	24.808		207.463	196.357	138.69
	184.542	198.287	135.065		185.777	230.577	33.373		301.526	200.657	149.863
	70.435	117.314	58.325		268.745	355.655	14.64		186.342	216.987	184.75
	214.54	229.311	137.567		93.227	153.757	50.245		219.673	264.79	96.58
	177.951	144.707	218.41		146.975	302.503	130.264		115.737	359.975	42.57
	114.343	244.701	67.347		201.434	230.68	102.637		186.934	286.975	87.52
	259.489	70.334	143.97		233.26	316.1	28.9		246.489	157.549	127.45
	144.672	272.5	86.737		131.261	279.07	91.308		168.204	278.996	169.83
	251.857	248.907	106.741		173.82	238.455	59.794		296.736	266.985	185.24
	205.273	90.833	165.133		55.97	132.199	40.505		157.968	156.742	102.35
	225.959	216.443	108.009		210.692	164.145	45.368		219.248	269.875	98.52
	103.9	200.315	149.104		95.112	258.914	110.028		183.36	359.987	42.96
	105.197	198.307	65.478		135.36	227.989	36.835		150.269	157.489	45.986
	116.441	174.427	104.924		94.017	174.858	70.618		167.498	189.675	102.586
	63.76	71.778	70.466		96.871	238.385	78.398		85.3562	305.579	69.85
	56.29	71.777	104.808		138.801	300.59	56.668		69.8422	352.489	102.589
	106.318	147.075	150.23		130.129	400.213	68.149		241.703	248.786	145.972
	244.54	129.564	64.869		370.735	286.913	14.97		264.709	256.974	69.834
	68.145	220.902	60.205		219.016	324.405	50.241		96.5872	267.852	219.876
	115.068	214.814	62.371		211.297	355.141	65.134		215.976	359.687	75.824
	236.408	383.702	139.6		331.419	247.829	65.679		215.796	383.522	145.293
	94.673	193.197	133.001		110.097	305.893	56.649		96.7727	193.197	125.789
	137.373	196.595	78.57		218.612	292.493	63.173		214.756	187.426	69.852
	68.565	222.801	101.214		144.947	430.526	124.238		204.836	249.862	216.752
	148.194	169.912	106.779		120.603	365.306	116.558		217.968	327.641	125.896
	191.776	128.836	136.888		250.59	639.56	100.73		115.796	310.259	142.875
	161.926	325.553	115.239		219.18	354.856	88.381		241.598	286.975	136.985
	138.161	247.496	70.005		229.119	406.179	37.716		115.973	256.972	136.582
	204.046	156.352	209.677		218.704	303.643	71.449		214.554	248.975	69.852
	172.151	225.704	69.869		233.602	316.689	79.032		98.6358	345.598	45.692
	176.773	215.459	149.961		93.821	272.101	68.211		300.865	321.478	267.521
	167.676	291.855	144.414		113.998	286.717	32.37		263.789	115.975	63.882
	120.778	294.877	161.959		264.688	297.452	56.799		206.789	187.524	53.9852
	124.432	270.756	106.697		248.44	172.611	51.173		216.789	169.852	221.036
	209.18	223.529	91.705		220.046	265.188	101.214		189.673	145.82	82.036
	143.389	352.388	115.299		54.902	253.543	162.558		196.475	321.476	75.9632
	168.291	500.952	34.361		110.632	175.891	76.958		175.694	364.779	25.741
	185.713	172.777	75.914		252.401	346.992	97.7		168.675	359.875	89.6725
	168.129	215.185	85.175		221.838	400.983	108.151		187.633	542.711	42.563
	90.971	173.805	96.024		249.932	321.824	89.192		186.348	457.822	54.721
	130.838	117.117	89.654		237.251	294.859	147.068		176.983	241.582	86.3271
	171.849	415.038	103.316		191.469	202.232	52.957		157.596	352.267	69.8326
	116.961	368.542	186.889		198.09	421.182	110.285		168.975	320.17	205.84
	150.76	443.546	73.28		203.368	355.896	55.142		187.655	269.837	213.395
	119.444	80.481	193.227		210.076	308.679	119.178		245.976	198.657	187.52
	163.5	118.428	142.359		152.528	372.34	146.958		236.998	187.524	156.398
	154.213	315.098	189.536		246.178	292.5	86.911		226.975	298.572	174.259
	214.624	84.657	163.878		282.248	360.424	81.992		96.5875	214.785	69.8534
	148.835	303.778	148.207		242.059	347.614	113.27		201.79	315.949	57.4219
	140.466	481.08	178.547		228.252	382.732	27.195		196.875	359.814	35.952
	223.579	280.207	198.38		186.464	371.665	46.31		185.667	259.863	157.248
	141.857	66.168	123.105		189.327	324.934	144.594		175.599	324.462
		211.307	136.193		233.534	248.426	167.848			325.986
		316.98	207.1		120.052	330.456	141.07
		338.497	148.897		177.075	263.374	113.854
		260.873	46.381		246.226	339.577	122.165
		261.126	171.438		251.614	391.288	102.403
		416.488	144.822		278.508	291.457	179.953
		146.65	63.261		232.552	458.921	150.366
		197.038	49.796		224.646	310.706	85.976
		353.331	60.288		143.001	403.769	109.696
		308.223	50.189			316.1	111.764
		321.957	98.872			680.331	164.049
		241.756	75.542			288.734	157.52
		287.534	122.846			388.953	142.169
		281.978	139.675			322.547	82.277
		324.171	137.701			252.433	115.239
		81.695	174.776				161.322
		264.231	122.474				116.937
		248.389	143.088				186.851
		139.762	107.75				158.862
		184.054	92.901				95.333
		287.686	79.879				130.031
		228.285	82.845				111.42
		332.385	110.669				121.768
		151.022	141.992				222.337
		280.805	185.588				148.394
		276.512	133.531				138.614
		327.629	135.264				87.376
		336.753	76.165				106.027
		330.298	31.767				113.644
		262.168
MEAN	152.23	233.682	115.263		191.73	307.802	92.6701		192.404	269.137	114.128
MEDIAN	148.514	226.994	108.009		203.368	303.643	88.381		196.118	266.985	102.586
STDEV	49.9073	96.2555	45.7662		68.6201	96.6102	44.3665		52.2269	80.4704	56.6794
SEM	6.44301	10.1462	4.8512		8.26089	11.1556	4.70284		6.74246	10.3032	7.37903

### Sheet: Frequency distribution
	Tabulation corresponding to frequency distribution plot in supplementary movie S1
	Table S1: Microtubule gliding velocity on kinesin-1 (K560-GFP)
		Brain Tubulin	Unmodified tubulin	Glycylated tubulin
	velocity (nm s-1)	number of events
	0-50	0	0	31
	50-100	22	8	82
	100-150	42	15	84
	150-200	50	37	31
	200-250	58	34	9
	250-300	12	50	1
	300-350	5	42	0
	350-400	1	24	0
	>400	0	17	0
