## Supplementary Table S2 for "Tubulin glycylation regulates microtubule-protein interactions that are key for ciliary stability and trafficking"

### Sheet: MT gliding velocities on Osm3
		Tabulations corresponding to Fig. 1D and Fig. S2C
		Table S2: Microtubule gliding velocity on kinesin-2 (Osm3ΔΗ2-GFP)
		Experiment - 01				Experiment - 02				Experiment - 03
		Brain Tubulin	Unmodified tubulin	Glycylated tubulin		Brain Tubulin	Unmodified tubulin	Glycylated tubulin		Brain Tubulin	Unmodified tubulin	Glycylated tubulin
		velocity (nm s-1)				velocity (nm s-1)				velocity (nm s-1)
		549.418	259.41	572.954		58.561	81.74	413.587		497.556	283.098	655.412
		778.815	262.295	731.961		104.683	149.55	514.082		470.842	202.582	842.655
		324.755	274.603	574.195		98.723	175.782	351.644		465.189	268.082	858.159
		539.179	206.163	469.532		106.043	128.509	405.172		434.271	254.807	851.123
		463.072	294.036	571.289		104.978	126.383	566.906		423.742	231.016	691.404
		454.215	257.932	499.021		53.879	164.078	480.036		499.536	264.226	1216.38
		340.973	222.877	559.492		96.851	168.809	336.54		571.021	250.576	634.689
		360.328	190.635	446.456		93.544	225.22	451.412		530	228.356	754.678
		280.282	204.769	463.695		79.358	146.237	448		374.185	257.932	825.077
		425.458	246.226	770.847		105.022	134.981	492.14		228.542	319.661	777.246
		516.576	223.902	556		83.27	164.74	236.323		187.39	229.382	660.085
		431.492	256.475	661.705		61.836	169.321	509.623		463.422	285.831	798.39
		428.246	227.085	754.821		95.378	87.41	465.795		650.286	297.871	725.015
		410.098	219.556	845.02		120.114	106.4	630.308		439.373	279.158	773.273
		519.491	264.073	634		102.8	93.191	355.193		438	269.661	774
		476.885	252.571	590.436		83.822	119.048	501.898		380.571	255.333	657.443
		381.937	229.887	581.767		114.122	196.095	565.846		534.049	300.762	472
		382	222.877	918		96.449	90.792	539.094		447.569	303.491	225.22
		359.682	231.477	701.673		54.4	93.115	462.689		408.689	317.158	277.961
		353.048	211.446	591.175		103.111	150.644	485.755		421.745	329.698	218.159
		324.157	261.15	636.854		108.927	179.592	499.29		556.824	313.111	287.13
		301.58	247.19	563.324		82.727	123.385	303.488		522.898	361.77	268.426
		296.834	198.627	678.952		61.061	91.224	562.015		519.412	308.218	462.189
		348.965	241.069	648.21		83.385	101.159	330.154		521.191	320.51	277.283
		465.892	126.98	599.672		97.765	158.092	303.475		738.978	333.344	272.377
		298.672	114.752	574.182		45.191	102.54	272.197		470.842	258.063	382.596
		275.986	136.982	623.178		71.581	88.708	302.154		419.745	266.078	381.347
		278.964	125.876	574.129		64.642	139.405	568.89		431.164	324.735	367.184
		358.967	96.857	685.214		144.966	82.031	317.193		451.412	424.88	194.033
		365.974	124.85	598.62		244.317	162.407	259.345		706.791	356.821	430.39
		456.93	163.572	1259.67		367.283	52.169	373.849		458.667	178.092	491.023
		456.938	156.97	685.97		390.189	113.739	298.604		399.404	234.089	379.544
		325.9	155.698	521.003		289.746	133.94	547.896		470.582	117.895	316.831
		405.37	145.63	398.624		290.928	115.836	629.947		361.731	169.869	386.943
		378.965	125.896	542.698		236.415	184.939	549.963		475.458	158	456.638
		359.86	125.75	610.235		337.322	149.825	276.98		452.122	247.294	489.967
		435.59	137.458	594.472		342.345	172.667	352.41		317.27	146.603
		468.895	159.668	569.982		303.484	93.115	407.122		249.475	227.317
		357.621	112.463	621.078		414.952	72.83	239.614		397.739	172.341
		394.851	199.862	682.455		228.226	105.306	333.93		545.623	172.444
		421.598	114.267	596.824		286.585	110.453	313.283		486.128	200.61
		500.144	135.972	602.479		180.178	137.424	596.733		552.553	168.738
		486.327	147.52	652.347		390.186	96.822	485.094		724.653	189.106
						343.351	96.244	272.667		598.267	181.098
						338.649	172.531	327.127		473.529	194.691
						263.446	118.642	283.191		403.424	195.551
						322.576		394.919		487.098	182.073
						345.692		393.228		521.2	158.326
						208.275		340.383		499.02	162.725
						370.343		284.407		699.568	144.738
						275.66		497.211		275.66
						317.633		386.943		317.633
						306.441		456.638		306.441
						288.246		754.89		288.246
	MEAN	407.929	193.334	628.237		189.994	128.849	420.875		462.347	245.956	542.563
	MEDIAN	394.851	204.769	598.62		117.118	124.884	406.147		464.306	252.692	480.984
	STDEV	94.0199	56.2454	139.086		118.166	37.7789	119.06		117.729	67.9633	244.762
	SEM	14.3379	8.57734	21.2103		16.0804	5.5702	16.202		16.021	9.61146	40.7937

### Sheet: Frequency distribution
	Tabulation corresponding to frequency distribution plot in supplementary movie S2
	Table S2: Microtubule gliding velocity on kinesin-2 (Osm3ΔΗ2-GFP)
		Brain Tubulin	Unmodified tubulin	Glycylated tubulin
	velocity (nm s-1)	number of events
	0-100	19	14	0
	100-200	12	67	1
	200-300	19	44	16
	300-400	38	12	24
	400-500	40	1	23
	500-600	16	0	28
	600-700	2	0	20
	700-800	4	0	11
	>800	0	0	8
