## Supplementary Table S3 for "Tubulin glycylation regulates microtubule-protein interactions that are key for ciliary stability and trafficking"

### Sheet: MT depolymeriztaion by MCAK
	Tabulations corresponding to Fig. 2D and Fig. S3
	Table S3: Rate of microtubule depolymerisation by kinesin-13 (MCAK)
	Experiment - 01				Experiment - 02				Experiment - 03
	Brain Tubulin	Unmodified tubulin	Glycylated tubulin		Brain Tubulin	Unmodified tubulin	Glycylated tubulin		Brain Tubulin	Unmodified tubulin	Glycylated tubulin
	velocity (μm min-1)				velocity (μm min-1)				velocity (μm min-1)
	0.254684	0.133572	0.030256		0.422327	0.436695	0.345635		0.3142	0.081896	0.065202
	0.304136	0.160676	0.038649		0.578623	0.394289	0.285298		0.288404	0.219648	0.065202
	0.228711	0.030143	0.012892		0.622546	0.498206	0.207794		0.45402	0.14229	0.099995
	0.168926	0.316945	0.050541		0.581393	0.448065	0.231294		0.34804	0.142372	0.048171
	0.185053	0.168199	0.012856		0.631558	0.543778	0.42383		0.375952	0.29803	0.021767
	0.332457	0.099684	0.053395		0.596795	0.865086	0.443234		0.262594	0.262935	0.047693
	0.325057	0.459563	0.059241		0.621314	0.830357	0.134802		0.469352	0.245631	0.100373
	0.204151	0.701441	0.061883		0.669315	0.492467	0.265082		0.40897	0.323211	0.195719
	0.287919	0.254224	0.012986		0.607283	0.169066	0.047631		0.176632	0.116217	0.004421
	0.306122	0.056173	0.041728		0.680153	0.507588	0.19624		0.288191	0.298057	0.100025
	0.346691	0.124381	0.004297		0.436854	0.395131	0.347876		0.342329	0.142324	0.117904
	0.367644	0.160676	0.087653		0.676237	0.585397	0.083619		0.306342	0.116955	0.082704
	0.418308	0.098986	0.027317		0.482314	0.638075	0.127063		0.297996	0.047254	0.048164
	0.213582	0.219324	0.056309		0.634584	0.420268	0.056503		0.20298	0.279753	0.021742
	0.339033	0.150558	0.073174		0.274322	0.392922	0.241643		0.288809	0.167966	0.065428
	0.263535	0.177594	0.036014		0.688539	0.203557	0.091166		0.291101	0.34011	0.065239
	0.371721	0.168441	0.041615		0.553745	0.540632	0.013024		0.276739	0.081755	0.039189
	0.289223	0.256796	0.059412		0.473413	0.838569	0.099866		0.416915	0.384327	0.083087
	0.332895	0.151189	0.035911		0.893408	0.824562	0.013024		0.435613	0.176712	0.082561
	0.458105	0.20371	0.058901		0.50035	0.672639	0.372737		0.375413	0.168257	0.081951
	0.334165	0.124846	0.04446		0.49026	0.656566	0.206815		0.287992	0.11682	0.263714
	0.274063	0.090375	0.007145		0.90648	0.696239	0.413994		0.322965	0.212571	0.056133
	0.254588	0.436038	0.004304		0.324218	0.125265	0.356816		0.340246	0.159419	0.004385
	0.3151	0.237101	0.030103		0.574518	0.453526	0.127212		0.228875	0.20267	0.099988
	0.254771	0.08201	0.021456		0.532219	0.169259	0.285298		0.357583	0.125319	0.202544
	0.222928	0.487329	0.050079		0.635851	0.133983	0.057351		0.385353	0.230979	0.056579
	0.532761	0.099684	0.024452		0.583423	0.411952	0.110749		0.377306	0.24011	0.107578
	0.360941	0.272488	0.055946		0.465906	0.630662	0.128223		0.374608	0.204787	0.064646
	0.287985	0.211242	0.035988		0.546542	0.134216	0.146303		0.288817	0.170212	0.082305
	0.352313	0.056213	0.021661		0.658465	0.265113	0.157324		0.262771	0.301172	0.142931
	0.50144	0.39225	0.035834		0.534435	0.509065	0.205301		0.377034	0.299785	0.108587
	0.271517	0.168398	0.05018		0.325759	0.445152	0.131642		0.404095	0.186764	0.073084
	0.16922	0.108041	0.021646		0.78615	0.211834	0.163489		0.403023	0.221686	0.021666
	0.418008	0.177212	0.005565		0.464874	0.435824	0.084385		0.30833	0.178661	0.021513
	0.306102	0.211545	0.078874		0.627072	0.366358	0.119253		0.36042	0.073871	0.056866
	0.219994	0.280666	0.055892		0.383316	0.488129	0.211216		0.228875	0.126264	0.073345
	0.336597	0.167479	0.04446		0.566074	0.25497	0.144728		0.243227	0.291638	0.099398
	0.412212	0.210639	0.024448		0.602905	0.185047	0.172866		0.314676	0.100283	0.012929
	0.374876	0.202835	0.076019		0.707595	0.238178	0.145614		0.212154	0.274049	0.099756
	0.220585	0.193937	0.041609		0.578623	0.241419	0.242418		0.314424	0.160898	0.176831
	0.292168	0.160214	0.087465		0.41605	0.263542	0.242418		0.334134	0.117161	0.039067
	0.275657	0.353149	0.076566		0.742675	0.375326	0.161581		0.352059	0.161644	0.276383
	0.383896	0.081892	0.02447		0.614144	0.36763	0.031059		0.254588	0.283002	0.098845
	0.254224	0.151316	0.018657		0.465074	0.356982	0.073969		0.279264	0.082991	0.247805
	0.425857	0.142829	0.018765		0.497683	0.454512	0.117862		0.331981	0.274524	0.108352
	0.351805	0.246205	0.041615		0.67718	0.382998	0.119819		0.383149	0.222271	0.184328
	0.428905	0.236931	0.024347		0.659545	0.305565	0.233124		0.279862	0.10011	0.264856
	0.293215	0.177722	0.001391		0.617961	0.367617	0.146445		0.433548	0.221559	0.219523
	0.235436	0.073768	0.007171		0.689766	0.288458	0.039287		0.272492	0.204551	0.135217
	0.381256	0.211242	0.001387		0.524878	0.362338	0.075553		0.224785	0.117429	0.177139
	0.268502	0.116949	0.015858		0.572379	0.202436	0.227947		0.262021	0.117972	0.315127
	0.427737	0.368769	0.030168		0.47201		0.174729		0.289638	0.134585	0.056173
	0.19388	0.272296	0.033157		0.541003		0.120678		0.342003	0.265375	0.176578
	0.265251	0.160445	0.067709		0.800051		0.151688		0.253861	0.16972	0.117711
	0.278574	0.40129	0.064553		0.735878				0.297356	0.100283	0.247069
	0.262357	0.133572	0.237271		0.733306				0.288611	0.369319	0.081834
	0.311464	0.319326	0.255687		0.611724				0.23696	0.143397	0.262782
	0.229887	0.307665	0.047273		0.764905				0.210519	0.213429	0.355135
	0.30406	0.52353	0.16832		0.340419				0.263336	0.100489
	0.370952	0.151081	0.22904		0.391198				0.280666	0.170015
	0.308334	0.202544	0.176074		0.24883				0.177722	0.117499
	0.314659	0.263535	0.142732		0.42981				0.349286	0.152096
	0.274543	0.341512	0.064878		0.264776				0.254954
	0.293437	0.233174	0.047341		0.083409				0.263147
	0.436164	0.69619	0.160329		0.188683				0.288191
	0.244996	0.692847	0.19303		0.082911				0.305248
	0.256023	0.296521	0.047608		0.249628				0.296719
	0.130939	0.545646	0.151298		0.08301				0.202635
	0.236955	0.573868	0.151733		0.251232
	0.237563	0.445442	0.030014		0.424731
	0.268987	0.307222	0.038899		0.274567
	0.219438	0.451104	0.202689		0.186002
	0.261187	0.520995	0.202689
	0.325797	0.648516	0.116395
	0.209728	0.36613	0.159725
		0.159412	0.142425
		0.203271	0.107732
		0.168278	0.107964
		0.279464	0.280868
		0.291943	0.124846
			0.098831
			0.0301
			0.219168
			0.125184
			0.030105
MEAN	0.302293	0.257255	0.072808		0.5216	0.421128	0.176936		0.309149	0.189566	0.114228
MEDIAN	0.292168	0.168441	0.041612		0.55991	0.395131	0.149066		0.297038	0.170114	0.090966
STDEV	0.0792197	0.123537	0.0548585		0.184413	0.192224	0.106261		0.0669921	0.0797442	0.0838009
SEM	0.0091475	0.0172987	0.00696704		0.0217333	0.0269167	0.0144602		0.00812398	0.0101275	0.0110036

### Sheet: Frequency distribution
	Tabulation corresponding to frequency distribution plot in Fig. 2E and supplementary movie S3
	Table S3: Rate of microtubule depolymerisation by kinesin-13 (MCAK)
		Brain Tubulin	Unmodified tubulin	Glycylated tubulin
	rate (µm min-1)	number of events
	0-0.1	3	13	107
	0.1-0.2	9	63	53
	0.2-0.3	75	52	28
	0.3-0.4	54	26	9
	0.4-0.5	29	17	0
	0.5-0.6	17	9	0
	0.6-0.7	19	8	0
	>0.7	9	5	0
