## Supplementary Table S4 for "Tubulin glycylation regulates microtubule-protein interactions that are key for ciliary stability and trafficking"

### Sheet: MT severing by spastin
		Tabulations corresponding to Fig. 3D and Fig. S4
		Table S4: Extent of microtubule severing by spastin
		Experiment - 01												Experiment - 02												Experiment - 03
		brain MTs				unmodified MTs				glycylated MTs				brain MTs				unmodified MTs				glycylated MTs				brain MTs				unmodified MTs				glycylated MTs
		75s	150s	300s		75s	150s	300s		75s	150s	300s		75s	150s	300s		75s	150s	300s		75s	150s	300s		75s	150s	300s		75s	150s	300s		75s	150s	300s
		5.43097	37.3555	62.2328		3.58296	3.62838	7.00444		1.97465	3.4936	2.77502		7.79408	23.8148	36.9689		7.66727	15.6962	18.2821		3.33364	5.43668	25.2181		13.4256	23.1443	44.6226		15.0711	18.8275	21.0613		11.4205	14.1426	21.8323
		49.6927	55.3598	69.7528		1.18502	2.06605	17.0746		5.37174	6.37358	7.26338		7.1041	32.316	80.8749		2.83454	27.0798	31.4436		0.9068	2.69018	45.0378		55.7374	65.701	68.0591		17.762	28.9327	44.7787		7.18701	12.1245	23.2643
		46.4847	51.7294	69.1881		3.56021	37.7552	39.7251		0.30755	11.1985	23.9349		43.2959	43.5885	69.4702		17.8552	22.8095	25.9273		3.62188	5.44187	10.7932		14.6792	56.7735	59.6206		39.3867	43.1557	52.4927		24.4738	25.6399	27.5028
		7.38007	12.7481	46.444		4.53348	5.66491	15.5998		0.64713	0.79939	2.01751		42.1241	43.1384	48.5799		20.8428	22.4184	40.6606		4.1582	37.0893	39.9689		4.23259	5.2034	54.9531		0.59675	40.1628	49.8915		11.1551	13.3093	22.741
		46.6971	54.6097	71.249		2.3493	3.47244	32.643		0.878	2.12455	4.19489		7.53964	18.03	54.9249		9.17995	40.7912	48.3772		8.29932	18.0564	18.7755		38.6539	43.8836	74.4353		11.7644	16.8204	19.0253		12.6889	14.6671	16.2011
		17.4338	28.2002	70.6516		5.75072	6.60358	8.08594		5.75998	7.23047	9.04655		47.3317	56.639	75.5139		8.34022	19.1376	20.6497		1.75801	4.90635	10.8468		40.6366	45.2718	67.4609		12.0083	14.0053	21.7698		1.36017	11.5475	20.7217
		6.65099	13.0332	60.3628		2.85868	9.17998	10.4281		2.94699	2.16222	43.7713		31.0078	70.5034	71.0234		5.25523	15.2236	21.6082		3.65149	34.324	37.466		33.5725	34.4222	45.6571		6.15711	22.6517	28.0621		18.7028	28.5388	36.0941
		70.0296	73.1278	87.332		3.1746	9.08877	9.45326		6.80387	10.2179	19.1525		24.1437	48.0944	58.1682		5.29242	13.3034	29.6756		1.51459	16.3812	25.0717		42.2102	55.6972	63.0047		4.79584	15.4734	23.4928		11.8547	24.533	30.1956
		4.1937	23.7288	76.8717		-2.7383	6.02425	13.9132		0.19728	1.35805	1.39475		30.3923	32.4637	63.6792		3.39828	1.88038	40.6661		2.4584	3.20661	3.73749		40.0016	39.6748	42.7392		21.2654	32.3242	38.6874		18.9185	24.4312	33.0767
		27.4591	73.3663	94.5474		3.88516	3.02911	39.5628		8.09544	12.2052	13.3775		2.90826	6.72424	26.9322		16.9181	24.7405	26.6988		1.62092	8.49362	17.7437		15.0356	61.3539	77.3287		8.66734	38.7182	44.1709		22.9879	24.8446	29.5991
		0.52789	45.3261	47.2376		0.84462	1.20868	4.61628		1.94104	2.02596	22.2613		6.9681	16.7046	49.6533		4.73892	10.3408	38.8767		2.36953	6.54443	13.7095		4.3437	18.3234	52.6137		2.392	18.945	28.5311		9.56539	7.02367	33.9736
		11.5834	23.869	71.1409		2.80934	9.77071	23.7761		7.88332	17.2608	24.4966		43.372	47.0551	57.5806		18.1326	18.8249	21.4254		13.5011	17.5762	21.9525		10.4356	31.2684	59.9949		43.1255	51.9143	57.5006		3.689	2.49825	14.2774
		29.1689	40.8406	52.1121		7.98912	12.466	17.957		3.24981	10.6955	44.1911		2.46761	4.65314	25.139		6.39153	11.7037	22.1693		1.98429	5.28241	11.6416		25.639	32.3795	38.1249		40.4199	60.2324	73.1146		17.4472	21.3991	29.7747
		17.0358	25.0634	47.0473		9.83739	15.2232	15.5691		8.79336	7.5232	18.4905		34.8259	54.7466	72.0582		8.57568	9.97397	15.8646		4.80035	9.73282	12.7716		3.05854	45.6711	51.2943		24.6384	32.0439	56.752		20.0021	25.1792	34.4743
		11.5246	14.6659	26.9208		0.20435	5.72188	7.71431		3.97921	5.95666	6.81664		41.6867	44.7349	53.9257		12.6781	13.0912	26.6097		5.00339	17.4877	17.807		49.1946	69.2969	70.1458		28.4475	41.8036	73.9498		13.1194	17.9002	20.5051
		11.2166	15.7158	62.7503		3.59677	8.74725	20.6019		5.15333	7.42867	11.6514		15.5143	68.8228	85.4895		31.3124	39.6759	41.3544		9.91703	11.4338	21.5582		54.7932	66.6762	61.9878		3.77121	35.5112	41.0592		17.4472	21.3991	29.7747
		25.8949	58.1775	87.6352		5.94014	16.3468	19.7053		1.00313	1.62173	9.96029		10.442	22.9874	39.2388		5.69309	10.0732	23.5842		8.34542	8.56784	10.5212		11.3031	53.5907	73.1731		15.9549	34.6082	42.703		20.0021	25.1792	34.4743
		17.7389	35.4224	42.0742		25.206	33.0341	36.7863		8.26987	10.8636	30.7947		4.79063	18.9178	54.2064		17.8319	31.0501	32.1115		6.25546	6.44002	8.38757		10.772	48.6153	72.1148		9.61492	40.8573	44.8656		7.19944	34.8706	36.05
		7.09053	48.0199	53.9167		12.1041	24.6992	31.4265		0.53429	1.80576	24.2324		12.5355	52.5044	63.6846		5.61009	6.97884	11.9046		14.2491	16.6779	18.4186		5.43097	37.3555	62.2328		45.6348	51.2696	66.3652		6.58432	12.5907	41.3645
		7.25385	12.3523	65.7358		6.10578	11.6671	12.2764		4.46484	5.85228	11.788		15.3357	30.1586	37.7957		8.98215	53.2487	58.9177		2.14877	2.43381	5.24037		49.6927	55.3598	69.7528		7.14632	16.9574	55.7655		3.33364	5.43668	25.2181
		26.2863	62.5671	78.7188		6.54923	14.1599	35.9304		11.8567	35.2715	44.0574		6.8889	30.4571	56.4372		10.0465	39.7413	40.3881		8.59044	11.6515	14.6038		46.4847	51.7294	69.1881		0.68274	38.3513	44.673
		5.6121	27.7579	55.4149		3.29764	3.87045	16.8201		5.18937	9.14166	10.7467		2.39418	4.03691	31.5508		15.7435	30.4431	44.3971		4.41186	7.55354	8.34403		7.38007	12.7481	46.444		7.72185	26.9099	65.2174
		13.5337	68.9741	75.6684		1.50439	17.8959	28.9281		7.19944	34.8706	36.05		35.8788	50.2487	60.3169		6.84911	9.08825	15.6154		5.85488	6.88907	15.8966		46.6971	54.6097	71.249		10.0345	44.5315	55.4818
		3.91098	14.9525	60.6525		7.66727	15.6962	18.2821		6.58432	12.5907	41.3645		49.5419	73.5926	81.7819		26.7557	28.1913	31.2088		17.3486	32.7159	42.8479		17.4338	28.2002	70.6516		2.40405	36.5998	46.8844
		7.79408	23.8148	36.9689						3.33364	5.43668	25.2181		55.1863	66.5954	71.0957		5.34732	12.2261	14.905						6.65099	13.0332	60.3628		11.7812	23.3245	57.6746
														31.4967	53.5728	62.1262		12.7015	12.2422	29.7619						70.0296	73.1278	87.332		20.5778	21.2194	74.4846
																										4.1937	23.7288	76.8717		20.1952	33.449	44.1432
	MEAN	19.105	37.6311	62.9051		5.07492	11.5425	20.1617		4.49673	9.02035	19.5619		24.2069	39.6515	58.0499		11.4923	20.9711	30.1921		5.7726	12.6772	18.8322		27.4591	73.3663	94.5474		5.2556	29.8575	36.6335
	MEDIAN	11.5834	35.4224	62.7503		3.58987	9.13437	17.5158		4.46484	7.23047	18.4905		24.1437	43.5885	58.1682		8.98215	18.8249	29.6756		4.41186	8.56784	15.8966		0.52789	45.3261	47.2376		43.0623	49.3413	59.7151
	STDEV	17.5565	20.259	16.5128		5.35767	9.38449	10.9432		3.17457	8.93248	13.969		17.4495	20.824	16.6017		7.46536	12.7343	11.6662		4.49379	10.0354	11.8443		11.5834	23.869	71.1409		43.0623	49.3413	59.7151
	SEM	3.5113	4.0518	3.30256		1.09363	1.9156	2.23376		0.634915	1.7865	2.79381		3.4899	4.1648	3.32033		1.49307	2.54686	2.33323		0.93702	2.09252	2.4697		29.1689	40.8406	52.1121
																										17.0358	25.0634	47.0473
																										11.5246	14.6659	26.9208
																										11.2166	15.7158	62.7503
																										25.8949	58.1775	87.6352
																										17.7389	35.4224	42.0742
																										7.09053	48.0199	53.9167
																										7.25385	12.3523	65.7358
																									MEAN	21.9844	41.0625	63.7568		17.6462	35.6457	54.4755		12.5269	20.3651	31.6944
																									MEDIAN	11.5834	45.3261	65.7358		11.7812	35.5112	55.7655		13.1194	21.3991	34.4743
																									STDEV	19.5082	19.8278	15.4886		14.7702	10.0294	11.454		6.88635	9.54991	7.0565
																									SEM	3.90163	3.96556	3.09772		3.5823	2.43248	2.77801		2.6028	3.60953	2.66711

### Sheet: rate of severing
		Tabulations corresponding to Fig. 3E
		Table S4: Rate of microtubule severing by spastin (events µm-1 min-1)
		brain MTs	unmodified MTs	glycylated MTs
		1.57513	0.648172	0.36762
		1.40805	1.12918	0.178145
		1.96252	0.267666	0.540307
		1.25923	0.522357	0.470146
		1.99164	0.904159	0.885897
		0.440645	1.31839	0.677231
		0.832178	0.895897	0.733999
		0.396888	0.949127	0.483887
		0.410813	0.960246	0.648172
		0.881446	0.590667	0.483512
		0.461851	1.5058	0.242836
		1.23916	0.380749	0.674673
		0.626017	1.13276	0.274078
		0.689299	1.07009	0.604961
		1.3735	0.731315	0.337815
		1.02557	0.443774	1.66806
		0.912437	0.26455	0.805412
		0.524274	0.743771	0.345447
		1.38172	0.712251	0.718701
		1.3987	0.723484	0.711035
		0.608622	1.00231	0.582208
		0.616535	1.41523	0.228959
		0.446628	0.450248	0.693963
		0.577489	0.920302	0.712758
		0.66212	2.02143	0.735402
		0.67184	1.06519	0.875044
		1.13688	0.487829	0.38844
		3.72301	0.457206	0.97012
		1.88822	0.259578	0.583703
		1.22609	0.937383	0.589831
		1.63439	0.227936	0.534817
		1.21976	2.87411	0.794155
		0.748914	0.856604	0.589831
		1.2773	0.904159
		2.82741	0.521241
		1.19474	0.860807
		2.17675	0.366059
		0.952925	0.565547
		1.79986	0.906454
		2.82582	1.01729
		0.875964	0.909504
		1.70695	1.20395
		2.05276	2.03832
		0.582637	2.6137
		1.78533	3.42466
		1.51073	0.573132
		1.67954	1.17316
		1.5569	1.81642
		1.93705	2.6087
		1.353	1.21124
		0.491819	0.421443
		0.93214	1.37155
		1.58011	1.99097
		1.1534	0.539025
		0.5002	1.39919
		0.599564	0.221219
		1.67659	1.0846
		0.693265	1.19718
		1.02464	0.593472
		1.07411
	MEAN	1.22955	1.02378	0.610035
	MEDIAN	1.17407	0.906454	0.589831
	STDEV	0.667531	0.674212	0.276364
	SEM	0.0861778	0.0877749	0.0481087
