## Supplementary Table S5 for "Tubulin glycylation regulates microtubule-protein interactions that are key for ciliary stability and trafficking"

### Sheet: MT gliding velocities on Osm3
	Tabulations corresponding to Fig. 4B, and Fig. S5A
	Table S5: Effect of increasing glycylation on Osm3
	Experiment - 01					Experiment - 02					Experiment - 03
	brain tubulin	50% glycyl. Tubulin	70% glycyl. Tubulin	glycylated tubulin		brain MTs	50% glycyl. MTs	70% glycyl. MTs	glycylated MTs		brain MTs	50% glycyl. MTs	70% glycyl. MTs	glycylated MTs
	velocity (nm s-1)					velocity (nm s-1)					velocity (nm s-1)
	283.457	238.399	441.99	643.339		264.857	503.465	414.799	509.139		321.613	242.659	377.963	587.291
	272.29	216.114	373.312	652.918		249.794	403.701	490.537	636.391		275.114	261.235	409.49	512.117
	277.086	233.836	408.724	673.673		200.133	453.144	420.656	497.928		252.513	198.509	417.235	557.433
	265.544	204.853	322.298	553.564		243.679	451.742	464.901	435.471		227.951	225.17	379.747	601.909
	304.423	224.688	298.157	567.474		237.626	433.838	508.518	601.831		267.545	248.733	337.021	641.263
	211.015	227.306	410.171	391.959		228.352	379.753	487.542	505.432		263.251	223.465	406.147	592.391
	234.357	232.53	402.428	798.3		262.479	424.171	531.766	486.904		272.656	158.537	399.699	531.63
	309.854	224.777	399.091	816.702		239.121	475.783	474.495	469.084		250.169	241.879	368.721	681.234
	235.294	209.273	395.572	567.12		254.959	510.748	496.842	564.706		320.594	289.422	494.43	508.364
	205.447	209.563	333.704	419.026		268.906	465.713	518.302	572.798		249.298	229.419	379.61	525.75
	255.233	221.484	377.425	557.028		225.773	454.892	489.149	540.929		282.929	262.253	447.485	558.911
	282.38	256.376	342.619	613.514		194.982	377.555	464.003	561.658		246.969	250.654	415.903	527.043
	233.926	192.405	469.564	686.417		229.373	386.388	501.344	574.968		270.344	238.338	347.772	632.157
	209.005	202.517	457.162	995.215		244.974	361.184	542.347	559.978		271.902	269.452	425.638	477.138
	285.166	228.708	410.606	596.083		238.394	417.653	509.575	579.786		279.402	210.444	416.445	507.368
	247.623	179.099	440.521	561.67		231.635	425.089	479.782	650.268		280.587	255.05	385.389	566.649
	246.623	212.529	412.565	563.199		243.246	401.797	492.361	437.042		223.313	270.309	387.254	633.535
	337.7	255.707	354.577	700.684		276.805	442.436	510.418	505.48		205.39	241.979	412.029	498.069
	282.07	190.464	407.867	802.239		306.175	373.879	492.46	647.035		245.424	241.979	406.84	653.349
	250.202	189.439	426.033	678.834		286.86	427.738	503.035	659.188		217.068	261.4	404.983	592.044
	212.345	201.725	370.336	726.236		209.458	563.365	480.268	520.718		316.955	258.082	350.998	441.057
	307.598	235.782	343.67	554.044		248.279	486.378	521.551	609.382		267.448		394.073	621.192
	261.833	189.267	396.54	602.634		251.501	519.828	498.705	565.466		324.256		390.501	520.303
	278.891	234.514	405.867	823.75		312.725	405.855	490.593	471.773		243.716		370.332	502.544
	237.923	236.218	367.024	685.606		269.141	454.713	495.135	463.135		255.976		384.093	473.205
	288.696	241.784	422.272	578.775		244.53	336.13		599.496		217.729		372.267	473.205
	228.633	238.864	395.549	549.342		211.197	407.015		635.911		257.454		335.667	559.844
	247.738	247.426	342.928	695.316		254.628	489.655		524.772		241.724		487.03	609.088
	249.837	246.305	376.25	634.682		309.92	459.933		568.054		255.659		373.849	529.071
	251.225	214.454	382.357			265.993	389.329		477.884		258.341			545.575
						332.641
						243.672
						267.526
						210.259
						273.061
						261.657
						262.124
						252.346
						219.891
						321.419
MEAN	259.78	221.214	389.573	644.46		250.183	436.096	491.163	547.754		262.11	241.856	395.814	555.358
MEDIAN	253.229	224.732	396.056	634.682		246.626	430.788	492.46	560.818		257.898	242.659	390.501	551.504
STDEV	32.7144	21.0045	40.122	124.489		29.4737	51.999	28.9151	65.1233		30.5532	28.4265	37.1634	60.8891
SEM	5.97281	3.83487	7.32524	23.117		5.38113	9.49367	5.78301	11.8898		5.57823	6.20318	6.90108	11.1168

### Sheet: MTdepolymeriztaion by MCAK
		Tabulations corresponding to Fig. 4C, and Fig. S5B
		Table S5: Effect of increasing glycylation on MCAK
		Experiment - 01					Experiment - 02					Experiment - 03
		brain tubulin	50% glycyl. Tubulin	70% glycyl. Tubulin	glycylated tubulin		brain MTs	50% glycyl. MTs	70% glycyl. MTs	glycylated MTs		brain MTs	50% glycyl. MTs	70% glycyl. MTs	glycylated MTs
		depolymerisation rate (µm min-1)					depolymerisation rate (µm min-1)					depolymerisation rate (µm min-1)
		0.313777	0.082068	0.094982	0.073094		0.457587	0.56229	0.305903	0.090634		0.836398	0.150865	0.21921	0.098902
		0.15873	0.107732	0.202255	0.073136		0.263982	0.478776	0.428395	0.03876		0.897763	0.221262	0.038622	0.099114
		0.547599	0.159984	0.272292	0.073188		0.359383	0.650765	0.325291	0.029992		0.538077	0.210837	0.287992	0.064369
		0.263336	0.340489	0.167439	0.08201		0.44117	0.486782	0.125204	0.227408		0.549567	0.270742	0.271129	0.064692
		0.228058	0.557949	0.124757	0.116896		0.639275	0.158957	0.431735	0.150649		0.255687	0.263724	0.193582	0.021436
		0.254042	0.176831	0.297783	0.107578		0.271322	0.562889	0.442166	0.099043		0.829862	0.366591	0.11603	0.211091
		0.263158	0.261845	0.330325	0.082305		0.665478	0.572228	0.185251	0.280868		0.840792	0.073032	0.271711	0.133286
		0.496594	0.194275	0.220785	0.185849		0.530415	0.349036	0.437293	0.245501		0.457966	0.177085	0.030084	0.038847
		0.376763	0.566735	0.149915	0.107809		0.485277	0.365607	0.359324	0.185917		0.698215	0.219638	0.150343	0.004364
		0.288191	0.236592	0.193582	0.055892		0.401003	0.511159	0.32145	0.262406		0.168804	0.297569	0.202255	0.090117
		0.19372	0.142017	0.367709	0.159298		0.373007	0.493409	0.305466	0.047608		0.518492	0.322044	0.280465	0.15907
		0.444803	0.281069	0.357064	0.151098		0.487679	0.520995	0.203418	0.047779		0.185119	0.279663	0.056052	0.038677
		0.304596	0.038843	0.373806	0.219638		0.402443	0.564705	0.426449	0.030148		0.499459	0.306342	0.19366	0.004162
		0.23696	0.124757	0.19303	0.195395		0.49482	0.219324	0.124648	0.081834		0.782765	0.201966	0.229534	0.064507
		0.150327	0.573457	0.177212	0.012911		0.60661	0.512622	0.202689	0.073146		0.539819	0.21094	0.20211	0.081951
		0.270737	0.401003	0.177466	0.047104		0.873415	0.306541	0.202544	0.116864		0.61618	0.349036	0.262771	0.090439
		0.33976	0.107886	0.073136	0.098774		0.268265	0.194136	0.229204	0.107809		0.5235	0.133763	0.202544	0.038677
		0.519509	0.3828	0.202689	0.012901		0.643401	0.513188	0.215852	0.047374		0.270356	0.270935	0.124648	0.055972
		0.358809	0.151081	0.228221	0.142425		0.593237	0.55496	0.425035	0.125474		0.451426	0.124559	0.107578	0.107195
		0.502834	0.57182	0.194136	0.158843		0.401578	0.619282	0.203564	0.021588		0.400143	0.382875	0.245127	0.073398
		0.316033	0.219011	0.193245	0.18545		0.551947	0.684953	0.290681	0.125025		0.47892	0.201678	0.047442	0.202835
		0.331981	0.323428	0.210988	0.245127		0.36738	0.339561	0.254042	0.047172		0.403895	0.271517	0.241563	0.125005
		0.271322	0.495883	0.159526	0.107578		0.493761	0.193582	0.315806	0.1762		0.3151	0.287787	0.253679	0.132906
		0.228058	0.434679	0.219994	0.142425		0.513555	0.227895	0.373806	0.150541		0.567342	0.150666	0.073609	0.073188
		0.469352	0.347792	0.264094	0.055814		0.452719	0.469352	0.399002	0.331506		0.541562	0.394795	0.176958	0.021498
		0.409263	0.444166	0.262395	0.055932		0.219053	0.461141	0.382328	0.280064		0.572637	0.357327	0.280264	0.073345
		0.435301	0.313751	0.194494	0.193937		0.635449	0.493761	0.228349	0.203271		0.549567	0.262032	0.202689	0.125005
		0.547599	0.297996	0.305903	0.081775		0.331468	0.529157	0.296521	0.108197		0.288817	0.246029	0.19372	0.176958
		0.29246	0.322044	0.349536	0.098973		0.348288	0.305229	0.384723	0.22904		0.359066	0.185917	0.3151	0.168037
		0.533349	0.391888	0.391608	0.098902		0.420718	0.358609	0.367181	0.246382		0.307222	0.176452	0.244952	0.158843
		0.384723	0.478235	0.158957	0.150434		0.460613	0.254042	0.038899	0.142017		0.374073	0.219481	0.262395	0.073188
		0.55735	0.262219	0.09031	0.142221		0.441119	0.228384	0.340733	0.056052		0.461802	0.176452	0.047574	0.012901
		0.271129	0.20298	0.193521	0.064706		0.496936	0.134051	0.229369	0.056012		0.237271	0.315552	0.047505	0.098902
		0.296931	0.410637	0.227895	0.073188		0.590763	0.090439	0.23713	0.047505		0.297783	0.271129	0.133476	0.056173
		0.411523	0.347792	0.090573	0.236931		0.563693	0.270737	0.289638	0.09927		0.323891	0.305685	0.159755	0.107501
		0.469352	0.314676	0.056012	0.056052		0.58773	0.281473	0.055934	0.030213		0.373806	0.124648	0.073293	0.150649
		0.263535	0.254771	0.211091	0.168398		0.463129	0.246029	0.056093	0.107578		0.306122	0.280264	0.150327	0.073345
		0.439633	0.098831	0.237981	0.194275		0.47892	0.297783	0.324823	0.021604		0.41972	0.176885	0.176253	0.056093
		0.383073	0.367644	0.262583	0.133572		0.314001	0.219523	0.168562	0.073556		0.262782	0.073503	0.055932	0.142216
		0.339077	0.24583	0.141916	0.116362		0.279863	0.20298	0.27486	0.030014		0.365346	0.253861	0.159869	0.124935
		0.311866	0.315326	0.263147	0.081775		0.572092	0.056173	0.193521	0.184987		0.445762	0.021575	0.176704	0.125204
		0.356562	0.098902	0.307222	0.142221		0.219366	0.228058	0.288191	0.124846		0.271129	0.176074	0.081775	0.038871
		0.322734	0.383423	0.219366	0.081834		0.3142	0.306761	0.159412	0.012892		0.34804	0.219053	0.125384	0.108274
		0.502995	0.20249	0.219638	0.093133		0.211545	0.167241	0.117033	0.124737		0.439188	0.219837	0.150973	0.142624
		0.381982	0.348288	0.107886	0.090053		0.504635	0.219523	0.055932	0.073293		0.348288	0.254224	0.107732	0.116279
		0.279464	0.408678	0.34804	0.202255		0.322965	0.125204	0.323428	0.090703		0.427167	0.296945	0.203126	0.176759
		0.514005	0.090638	0.241218	0.159298		0.434369	0.202689	0.21094	0.107425		0.322734	0.237271	0.133476	0.047745
		0.210489	0.297996	0.339517	0.107425		0.617063	0.064507	0.220903	0.064461		0.558618	0.262782	0.124579	0.012929
		0.323659	0.330995	0.185251	0.081892		0.365805	0.099043	0.056335	0.03876		0.280264	0.271906	0.047539	0.030014
		0.142119	0.458972	0.229699	0.124668		0.495883	0.262395	0.160099	0.081659		0.434679	0.236622	0.099256	0.030365
		0.433749	0.133381	0.133859	0.082186		0.34029	0.167599	0.073874	0.064415		0.408002	0.297569	0.184855	0.133668
		0.450782	0.348288	0.125294	0.185119		0.504274	0.159755	0.150774	0.038983		0.364565	0.212613	0.064567	0.287582
		0.262395	0.211897	0.124935	0.19372		0.546816	0.098902	0.281473	0.116395		0.443531	0.288191	0.098633	0.125294
		0.305903	0.133476	0.047172	0.064613		0.296733	0.314901	0.407421	0.116362		0.365805	0.21129	0.012901	0.134244
		0.461272	0.177139	0.09031	0.082068		0.547599	0.167959	0.056052	0.090246		0.306541	0.125474	0.263336	0.116362
		0.373806	0.116063	0.262583	0.099043		0.486633	0.211091	0.333413	0.081775		0.340778	0.297144	0.185119	0.15964
		0.459627	0.254771	0.124559	0.150649		0.551276	0.167677	0.418607	0.219366		0.382527	0.211394	0.012901	0.115947
			0.270935	0.167479	0.116395		0.445122	0.280868	0.125564	0.029971			0.27093	0.116145	0.047205
				0.245677	0.073188		0.366591		0.177594	0.159184			0.151298	0.167479	0.125025
				0.176704			0.522489		0.159984	0.125294			0.030191	0.090439
	MEAN	0.355382	0.286468	0.209679	0.118131		0.455603	0.323908	0.252999	0.11363		0.441311	0.230959	0.157145	0.0977597
	MEDIAN	0.339077	0.289532	0.202472	0.107578		0.461871	0.28117	0.245586	0.0991565		0.408002	0.236947	0.159812	0.098902
	STDEV	0.109571	0.137367	0.0841415	0.0541604		0.129789	0.169203	0.116558	0.0768563		0.166316	0.0808137	0.0805328	0.0572203
	SEM	0.0145131	0.0180372	0.0108626	0.00705108		0.0167557	0.0222174	0.0150475	0.00992211		0.0220291	0.010433	0.0103967	0.00744944

### Sheet: MT severing by spastin
		Tabulations corresponding to Fig. 4E and Fig. S6
		Table S5: Effect of increasing glycylation on spastin severing
		Experiment - 01																Experiment - 02																Experiment - 03
		brain tubulin				50% glycyl. Tubulin				70% glycyl. Tubbulin				glycylated tubulin				brain MTs				50% glycyl. MTs				70% glycyl. MTs				glycylated MTs				brain MTs				50% glycyl. MTs				70% glycyl. MTs				glycylated MTs
		75s	150s	300s		75s	150s	300s		75s	150s	300s		75s	150s	300s		75s	150s	300s		75s	150s	300s		75s	150s	300s		75s	150s	300s		75s	150s	300s		75s	150s	300s		75s	150s	300s		75s	150s	300s
		37.103	43.1571	48.1028		31.8597	58.8251	75.3684		25.0896	25.4138	26.9325		6.33103	7.27502	8.00503		44.077	62.549	66.4013		20.2861	39.9849	67.1385		4.07437	13.1131	18.2259		4.3363	5.58606	9.58152		23.8572	52.0634	50.937		6.76278	11.2821	13.5984		9.98675	16.9261	20.4041		5.97799	10.8856	12.3599
		18.1798	42.3029	57.3249		16.5604	22.4715	50.3758		1.60889	2.51018	4.73969		19.1345	30.9878	41.8062		50.2797	67.8031	70.5408		30.1008	33.4015	38.4694		6.9523	8.3266	25.1213		13.0941	18.5578	20.7013		28.7915	54.9225	75.9205		43.8547	50.5011	65.0846		5.35065	10.9935	15.3506		2.73226	5.39639	5.71552
		51.0722	56.4401	56.2439		4.82976	31.0696	36.2972		4.786	5.13508	26.0599		18.7461	32.3548	45.2506		50.6729	62.6413	70.2674		6.05353	9.68431	40.4125		2.43666	13.2183	14.3827		2.76912	5.81663	7.16407		41.2268	57.9939	61.0934		12.3962	29.9589	36.1658		7.00625	29.0398	36.8657		3.67881	4.17751	8.08037
		14.9452	37.738	40.604		50.8683	59.6265	65.098		10.1609	12.0306	13.8442		3.43381	7.97259	21.3372		16.0957	39.0099	60.4927		8.22673	13.8288	17.7878		5.27069	15.669	17.4815		4.3337	5.43092	7.56099		15.9241	29.265	50.1333		29.5217	29.4879	35.0703		10.7118	11.7629	22.1578		0.79656	26.5069	25.2907
		35.2065	61.3929	63.6791		7.65961	37.5607	42.8348		1.32757	24.9403	36.6696		7.8969	16.3011	24.5544		9.2122	34.7185	48.2		11.1494	10.1078	15.9195		8.5717	15.169	18.4725		7.22436	13.9033	16.9422		18.0714	46.4861	73.3205		34.5999	41.1713	38.4123		15.476	21.907	43.5616		3.14226	6.44957	10.4932
		40.3182	45.4368	47.2149		25.4636	52.2111	73.3773		34.9614	42.7048	47.728		7.52165	16.2448	18.7538		34.7826	70.2837	73.3972		4.82004	6.84067	36.5923		7.22546	16.2122	21.1989		8.15406	12.4179	13.5257		59.2934	64.3258	76.5156		25.2852	49.4776	53.9204		7.34028	13.1692	25.2364		2.88244	20.6373	21.9396
		1.09711	25.2531	52.6938		35.8963	61.809	74.7281		4.74746	18.3691	26.4249		25.2848	37.8994	50.0139		17.806	38.504	55.2347		43.8646	47.2052	53.8974		19.259	14.5383	36.5432		1.79685	8.71696	15.8895		53.0839	68.4731	77.6463		41.8281	39.249	49.1781		3.33717	10.5437	36.5938		8.30034	17.9059	23.0679
		8.99629	19.8403	28.3444		6.40559	8.83729	9.1723		10.1673	56.6029	57.1231		21.3561	28.962	36.5814		43.367	62.9554	69.8989		8.79357	46.2332	51.3941		6.45461	15.4407	17.8264		9.11015	13.5824	21.7171		8.59896	13.788	54.8925		9.19864	18.1739	25.4395		11.1773	32.3402	41.3807		2.71729	3.90233	6.96305
		36.5543	35.5504	53.971		44.078	47.1918	48.5411		9.55015	10.6356	10.8548		16.3915	22.046	29.9103		35.5565	59.3189	68.2189		8.00955	9.07145	32.1452		13.8595	14.6086	17.9153		5.8031	8.47655	16.1362		5.63862	27.6136	36.8973		8.82457	16.5423	23.5847		16.7821	25.301	32.7386		9.39053	10.8217	13.6019
		24.2684	66.2516	73.6768		1.32844	31.5753	33.7662		2.61568	37.4221	55.9679		11.4613	24.3553	25.4728		26.5786	32.6915	66.9391		12.7554	28.5212	29.51		17.6703	26.5573	30.5025		4.58365	6.94618	13.0438		46.5241	61.4063	75.3101		25.3898	27.8675	40.4232		6.94709	12.3056	23.7163		4.5725	20.5337	26.8655
		1.60739	51.0858	67.1854		30.0792	38.5647	42.9611		7.00877	40.553	42.3485		5.34452	9.59953	7.89164		38.9843	68.1338	74.583		5.53936	41.4059	69.2128		9.7316	15.5498	23.671		4.62655	13.6579	16.712		13.7706	55.6176	73.7846		7.89805	41.3258	50.1468		12.2477	13.5934	18.8802		11.9297	12.005	38.4433
		2.05761	47.6406	59.4513		2.85371	23.5882	22.1538		48.9126	53.1082	53.5797		3.79464	12.706	17.0673		29.9105	42.8822	48.2148		6.15551	74.838	83.6933		5.20718	9.51387	12.0522		8.02282	11.1118	13.7699		12.1733	39.9576	65.7248		1.95695	21.0046	29.4684		24.9476	42.643	53.7953		16.7608	17.9931	31.7149
		39.6554	67.3159	68.4929		0.49471	28.9165	60.0252		26.6989	52.9058	55.9366		1.18918	7.07438	13.4086		43.2827	46.3392	59.1765		33.9001	42.0245	47.3305		9.25361	12.5146	13.5552		4.87513	9.32406	16.547		19.1115	38.916	72.3781		14.2381	34.9619	38.8381		6.34711	14.3893	20.5104		15.6762	20.4085	28.6932
		11.3069	9.63768	66.0661		48.1739	46.6408	70.2994		3.18444	50.8243	60.3635		2.05118	9.45497	11.988		19.4175	72.2962	72.8494		16.3777	55.2281	64.3887		32.9328	50.331	57.7979		4.56136	9.64747	15.7696		48.5711	67.0187	69.1857		19.4351	43.4707	51.929		5.81994	11.1252	14.7011		4.72094	6.29274	7.26892
		9.21159	13.1132	57.8908		43.7704	72.7626	77.9895		17.523	52.4047	55.0723		9.05051	11.2127	17.0584		33.2137	35.5612	59.4498		21.431	57.8458	67.4655		2.01727	13.2173	29.4852		3.0609	4.3149	16.5665		14.8626	26.6592	64.8096		1.39558	22.992	49.0261		12.1706	31.4506	46.3736		1.82998	8.9584	21.4916
		4.8522	23.1077	58.0134		40.9754	46.0037	46.4112		52.0292	55.2584	58.0017		11.1294	13.0436	18.1538		57.5327	61.0491	78.5018		50.9394	54.1903	80.8879		10.7258	14.7827	23.4281		9.31211	17.6378	31.0535										10.8878	13.744	28.4645
		21.5541	51.0687	57.9205		2.74682	11.1787	32.6804		34.1519	38.0229	41.2695		4.4091	5.31603	5.45277		53.7155	69.2532	73.2883		58.2809	54.813	59.1262		3.1743	11.1678	17.4394		20.4467	27.422	30.206										18.9257	27.058	39.7638
		47.9798	62.1743	71.743		27.9643	60.0893	62.355		31.2025	31.2662	31.3553		0.72506	4.04478	5.17543		15.9935	50.5036	59.6398		39.4385	57.7676	62.4376		6.43434	11.2837	23.2917		7.38299	13.4146	18.6091										7.84624	10.4388	11.743
		43.4632	61.9583	72.4609		38.2425	41.3912	46.7675		6.12741	16.7679	35.5754		4.7247	10.1869	20.7487		8.55814	45.7896	47.0255		19.6437	21.096	29.5254		7.06325	12.0623	14.8915		0.53412	6.11276	12.819										12.166	20.4418	33.6636
		50.5777	64.233	68.4493		29.3375	44.9896	58.4265		9.51897	12.9217	17.5651		0.89107	4.30138	14.1171		7.14987	45.2661	80.8846		54.8582	60.6265	60.3664		17.7357	18.2724	43.0616		0.23596	9.08431	19.6751										44.5421	43.6783	57.796
		30.144	58.9826	64.9541		21.0661	63.0949	83.0427		6.36635	10.8132	15.1635		3.17149	3.31642	7.28931																										4.66037	22.4997	43.5171
		15.3137	54.0845	63.8924		28.4382	40.0412	59.0753		6.47994	14.8145	19.0386		2.8908	5.27676	8.74452																											18.7356	30.9093
		20.439	49.4657	51.219		18.7629	21.5722	32.9639		2.58709	5.17418	10.2331		3.32163	3.61268	13.5591
		8.84074	33.3695	52.156		19.6152	68.2662	75.586		9.95975	9.94943	27.5261		3.25645	4.76076	7.25645
		6.20097	26.0335	41.6114		4.93236	24.2248	40.4509		15.9296	17.7565	19.1601		8.10917	13.5022	18.0685
	MEAN	23.2378	44.2654	57.7345		23.2961	41.7001	52.8299		15.3078	27.9322	33.9413		8.06466	13.6723	19.5066		31.8093	53.3775	65.1602		23.0312	38.2357	50.3851		9.80252	16.0774	23.8172		6.2132	11.0581	16.6995		27.2999	46.9671	65.2366		18.839	31.8311	40.019		12.1275	20.6403	31.7329		6.34057	12.8583	18.7993
	MEDIAN	20.439	47.6406	57.9205		25.4636	41.3912	50.3758		9.55015	24.9403	31.3553		5.34452	10.1869	17.0673		33.9982	54.9113	67.579		18.0107	41.7152	52.6457		7.14436	14.5735	19.8357		4.75084	9.48577	16.3416		19.1115	52.0634	69.1857		14.2381	29.9589	38.8381		10.7118	17.8308	31.8239		4.5725	10.8856	21.4916
	STDEV	16.6061	17.1809	11.0325		16.1617	17.6877	19.2345		14.7718	18.3875	17.7585		6.95547	10.0972	12.6099		16.006	13.5528	10.0564		17.8834	20.5796	19.7252		7.42149	8.88538	11.231		4.60871	5.58617	6.13992		17.699	16.8511	12.1366		13.919	12.2481	13.5395		9.08201	10.1292	12.8332		5.01782	7.24055	10.3155
	SEM	3.32121	3.43618	2.20649		3.23234	3.53754	3.84691		2.95435	3.6775	3.55171		1.39109	2.01945	2.52199		3.57904	3.03051	2.24868		3.99885	4.60174	4.41068		1.6595	1.98683	2.51133		1.03054	1.2491	1.37293		4.56987	4.35094	3.13365		3.59388	3.16246	3.49589		1.98186	2.15955	2.73605		1.2956	1.8695	2.66344

### Sheet: rate of severing
		Tabulations corresponding to Fig. 4D
		Table S5: Rate of microtubule severing by spastin (events µm-1 min-1)
		brain MTs	50% glycyl. MTs	70% glycyl. MTs	glycylated MTs
		0.532935	1.3336	0.284398	0.629327
		1.69167	1.13895	0.197652	0.940734
		2.10231	0.46262	0.505919	1.04844
		0.961723	0.933707	0.200176	0.349675
		0.960615	0.867453	0.248608	0.685495
		0.813769	1.33737	0.386399	0.279408
		0.65304	1.49009	0.352709	1.38928
		0.403421	0.2888	0.374209	0.676682
		0.896379	0.576635	0.521866	0.649942
		1.55666	0.495688	0.472144	1.43267
		0.854993	0.808146	0.5101	0.73616
		1.37174	0.375488	0.481139	0.858516
		0.910084	0.970026	0.781128	0.606722
		1.32477	0.450897	1.40905	0.325584
		0.673854	1.25345	0.65703	0.427314
		0.779261	0.657289	0.245375	0.20024
		1.9976	0.562873	0.520291	0.139528
		1.32042	0.686577	0.424178	0.1389
		1.21558	0.558285	0.433952	0.31248
		0.595522	1.0352	0.362766	0.233263
		1.26337	0.738989	0.4823	0.213138
		1.02433	1.47246	0.378501	0.300499
		0.959877	0.64433	0.640369	0.461979
		1.08342	1.65856	0.516049	0.172117
		0.754375	0.693722	0.556979	0.656082
		0.963082	1.50602	0.247231	0.94679
		1.11898	0.730247	1.01051	0.582479
		1.79437	0.333712	0.539084	0.185598
		0.938527	0.55139	0.596232	0.153243
		1.09356	0.718391	0.481556	0.556576
		2.76345	0.526205	0.530504	1.28816
		1.6221	0.545852	0.94038	0.742501
		0.927042	1.34048	0.662691	0.460109
		2.72005	0.823181	1.29166	0.530448
		1.67935	0.54933	1.03821	0.415939
		1.65153	0.647878	0.865801	0.503981
		0.922594	1.79986	0.326264	0.303435
		0.702642	0.330797	0.224276	0.37386
		2.25785	0.912409	1.22609	0.672766
		1.24601	1.27921	0.223644	0.200321
		1.61301	1.31085	0.577901	0.657635
		2.73873	1.23411	0.480954	0.509892
		1.0174	1.34971	1.04965	0.329598
		1.10742	0.748615	0.32975	0.329707
		1.22639	1.18203	1.27779	0.453762
		0.757691	0.404957	0.828089	0.504898
		2.23954	0.801732	0.324675	0.179282
		0.590388	0.437101	0.9758	0.361376
		1.90404	1.12549	0.386429	0.355606
		1.23947		1.48522	0.3174
		1.61812		0.301078	0.868206
		0.804667		0.719217	0.366623
		5.55967		1.02733	0.188701
		0.289754		1.07481	0.186839
		1.13779		0.559347	0.424953
		1.74459		0.400513	0.35868
		0.784868		1.6116	0.160452
		2.27247		0.470854	0.127969
		0.750713		0.225754	0.275756
		1.24634		1.30446	0.531971
				0.406868
				0.831532
				0.264005
				0.406075
				1.4892
				1.01533
				0.443971
	MEAN	1.3291	0.871036	0.633069	0.487828
	MEDIAN	1.1132	0.748615	0.5101	0.420446
	STDEV	0.802982	0.395004	0.367749	0.305295
	SEM	0.103665	0.0564291	0.0449277	0.0394134
